# Multi-modal transcriptomic analysis unravels enrichment of hybrid epithelial/mesenchymal state and enhanced phenotypic heterogeneity in basal breast cancer

**DOI:** 10.1101/2023.09.30.558960

**Authors:** Sarthak Sahoo, Soundharya Ramu, Madhumathy G Nair, Maalavika Pillai, Beatriz P San Juan, Heloisa Zaccaron Milioli, Susmita Mandal, Chandrakala M Naidu, Apoorva D Mavatkar, Harini Subramaniam, Arpita G Neogi, Christine L Chaffer, Jyothi S Prabhu, Jason A Somarelli, Mohit Kumar Jolly

## Abstract

Intra-tumoral phenotypic heterogeneity promotes tumor relapse and therapeutic resistance and remains an unsolved clinical challenge. It manifests along multiple phenotypic axes and decoding the interconnections among these different axes is crucial to understand its molecular origins and to develop novel therapeutic strategies to control it. Here, we use multi-modal transcriptomic data analysis – bulk, single-cell and spatial transcriptomics – from breast cancer cell lines and primary tumor samples, to identify associations between epithelial-mesenchymal transition (EMT) and luminal-basal plasticity – two key processes that enable heterogeneity. We show that luminal breast cancer strongly associates with an epithelial cell state, but basal breast cancer is associated with hybrid epithelial/mesenchymal phenotype(s) and higher phenotypic heterogeneity. These patterns were inherent in methylation profiles, suggesting an epigenetic crosstalk between EMT and lineage plasticity in breast cancer. Mathematical modelling of core underlying gene regulatory networks representative of the crosstalk between the luminal-basal and epithelial-mesenchymal axes recapitulate and thus elucidate mechanistic underpinnings of the observed associations from transcriptomic data. Our systems-based approach integrating multi-modal data analysis with mechanism-based modeling offers a predictive framework to characterize intra-tumor heterogeneity and to identify possible interventions to restrict it.
