## Supplementary_Tables for "Multi-modal transcriptomic analysis unravels enrichment of hybrid epithelial/mesenchymal state and enhanced phenotypic heterogeneity in basal breast cancer"

### Sheet: Table S1
Epithelial genes	Mesenchymal genes	Luminal genes	Basal genes	pEMT genes
CD9	VIM	TFF3	CENPI	SERPINE1
ADAP1	ZEB1	GRM4	CCNE2	TGFBI
ATP1B1	EMP3	GATA3	KIF18A	MMP10
SHANK2	SACS	KRT8	KRT5	LAMC2
CYB561	AXL	ESR1	CENPK	P4HA2
ERMP1	LOXL2	FOXA1	CDC7	PDPN
RAB20	SPARC	LIV1	ANLN	ITGA5
MYH14	FHL1	MUC1	FABP7	LAMA3
CAPN1	FERMT2	CX3CL1	STIL	CDH13
ALDH3B2	TUBA1A	GRM8	CDCA7	TNC
TRIM31	TMEM158	KRT18	KRT17	MMP2
ARAP2	CALD1	NCAM1	MIA	EMP3
SSH3	LGALS1	NMUR1	CKS2	INHBA
ICA1	PMP22	PGR	KRT6B	LAMB3
ARHGEF5	MSN	XBP1	DCS2	VIM
ALOX5	GLYR1		LAMB1	SEMA3C
RHOD	MAP1B		KRT6A	PRKCDBP
TMPRSS2	AP1S2			ANXA5
MTUS1	GJA1			DHRS7
CYP4F3	DENND5A			ITGB1
PPFIBP2	C12orf24			ACTN1
RABGAP1L	TPM2			CXCR7
PLXNB2	TUBB6			ITGB6
MGST2	SRPX			IGFBP7
OR7E14P	ANK2			THBS1
EVPL	CHN1
CD46	SH2B3
KRT15	LEPRE1
CNKSR1	ETV1
BLNK	SOBP
COMT	AKAP12
ANXA4	TGFB1I1
TNFSF13	SERPINE1
OCLN	SOAT1
SLC9A3R1	COL5A2
XBP1	LHFP
	CEP170
	POPDC3
	TRPC1
	KDELC1
	MYL9
	BAG2
	FSTL1
	MXRA7
	GFPT2
	RECK
	TMEFF1
	PTRF

### Sheet: Table S2
subtype	pathway1	pathway2	Pearson correlation coefficient	pvalue
lumA	Epi	luminal	0.7501	0
lumA	Epi	basal	0.3551	0
lumA	Mes	luminal	-0.1925	0.0001
lumA	Mes	basal	0.1622	0.0007
lumA	pEMT	luminal	0.1242	0.0096
lumA	pEMT	basal	0.4913	0
lumB	Epi	luminal	-0.1386	0.0539
lumB	Epi	basal	0.1047	0.1462
lumB	Mes	luminal	0.0828	0.2512
lumB	Mes	basal	0.0938	0.1935
lumB	pEMT	luminal	0.108	0.134
lumB	pEMT	basal	0.173	0.0159
Her2	Epi	luminal	0.0575	0.644
Her3	Epi	basal	0.0227	0.8556
Her4	Mes	luminal	0.0073	0.953
Her5	Mes	basal	-0.173	0.1614
Her6	pEMT	luminal	0.2185	0.0757
Her7	pEMT	basal	0.158	0.2016
basal	Epi	luminal	0.4669	0
basal	Epi	basal	0.1514	0.072
basal	Mes	luminal	0.098	0.2461
basal	Mes	basal	-0.1943	0.0205
basal	pEMT	luminal	0.3291	0.0001
basal	pEMT	basal	0.1281	0.1286

### Sheet: Table S3
GSE_Id	Number of samples
GSE100092	8
GSE100553	20
GSE102369	6
GSE103865	14
GSE106618	16
GSE11259	9
GSE112796	6
GSE112797	24
GSE112910	6
GSE113283	6
GSE115255	8
GSE117474	14
GSE118612	10
GSE119149	12
GSE119253	8
GSE122008	14
GSE124648	88
GSE126153	6
GSE128190	8
GSE128958	8
GSE136031	48
GSE136287	18
GSE1378	60
GSE140494	91
GSE147271	102
GSE148186	16
GSE148843	56
GSE151635	12
GSE155570	39
GSE157284	82
GSE158309	461
GSE159661	12
GSE17705	298
GSE178748	15
GSE183694	12
GSE190596	6
GSE23655	20
GSE24202	21
GSE26459	24
GSE26541	6
GSE27473	6
GSE28448	11
GSE32150	10
GSE32727	12
GSE33146	6
GSE36081	6
GSE40057	12
GSE40690	20
GSE43495	15
GSE46834	8
GSE49005	12
GSE52262	27
GSE52327	16
GSE54133	35
GSE54505	6
GSE55470	67
GSE55715	8
GSE62931	100
GSE6532	87
GSE66527	32
GSE67916	18
GSE69363	14
GSE70279	56
GSE72480	6
GSE74377	16
GSE77107	7
GSE77408	12
GSE81929	6
GSE85857	6
GSE86024	10
GSE86301	6
GSE89152	9
GSE90605	8
GSE9195	77
GSE92333	10
GSE95165	12
GSE96033	18
GSE97726	36
GSE98208	13
GSE98596	6

### Sheet: Table S4
Source	Target	Type (1: activation, 2: inhibition)	Reference PMID	Network
Slug	miR200	2	previous network (34975907)	Base network
miR200	Slug	2	previous network (34975907)	Base network
Slug	Slug	1	previous network (34975907)	Base network
Slug	Zeb1	1	previous network (34975907)	Base network
Zeb1	miR200	2	previous network (34975907)	Base network
miR200	Zeb1	2	previous network (34975907)	Base network
Zeb1	Zeb1	1	previous network (34975907)	Base network
Zeb1	Cdh1	2	previous network (34975907)	Base network
Cdh1	Zeb1	2	previous network (34975907)	Base network
Slug	Cdh1	2	previous network (34975907)	Base network
Slug	ERa66	2	previous network (34975907)	Base network
ERa66	Slug	2	previous network (34975907)	Base network
ERa66	ERa66	1	previous network (34975907)	Base network
Zeb1	ERa66	2	previous network (34975907)	Base network
ERa66	ERa36	2	previous network (34975907)	Base network
ERa36	ERa66	2	36252018	Base network
ERa36	Zeb1	1	previous network (34975907)	Base network
np63	Slug	1	26292362	Base network
Slug	np63	1	26292362	Base network
np63	Zeb1	2	26292362	Base network
Gata3	ERa36	2	36252018	Base network
Gata3	ERa66	1	17616709	Base network
ERa66	Gata3	1	17616709	Base network
Foxa1	ERa66	1	20501593	Base network
Gata3	Foxa1	1	17129787	Base network
Pgr	ERa66	1	30301163	Base network
Pgr	Pgr	1	27641443	Base network
ERa66	Pgr	1	27641443	Base network
Gata3	Pgr	1	29535312	Base network
np63	np63	1	32128997	Base network
Gata3	Cdh1	1	20189993	Base network
Foxa1	Slug	2	23539448	Base network
Foxa1	Cdh1	1	20160041	Base network
Gata3	Zeb1	2	31492753	Base network
miR200	Nrf2	1	31329868	Base network
Cdh1	Nrf2	2	31329868	Base network
Nrf2	Zeb1	2	31329868	Base network
Nrf2	Pgr	2	36634873	Base network
Tgfb	Zeb1	1	30739244	Base network
Tgfb	Slug	1	30739244	Base network
Tgfb	np63	2	32312834	Base network
Il1b	np63	1	30641908	Base network & over-expression network
Il1b	ERa66	2	28645612	Base network & over-expression network
Nrf2	Il1b	2	27211851	Base network & over-expression network
np63	Il1b	1	33792188	Base network & over-expression network
Tgfb	Nrf2	2	24691097	Base network & over-expression network
